# Climate-driven warming disrupts the symbiosis of bobtail squid *Euprymna scolopes* and the luminous bacterium *Vibrio fischeri*

**DOI:** 10.1101/2025.02.14.638271

**Authors:** E. Otjacques, B. Jatico, T.A. Marques, J.C. Xavier, E. Ruby, M. McFall-Ngai, R. Rosa

**Affiliations:** MARE – Marine and Environmental Sciences Centre/ARNET - Aquatic Research Network, Laboratório Marítimo da Guia, Faculdade de Ciências, Universidade de Lisboa, Cascais, Portugal; Division of Biology & Biological Engineering, Carnegie Science, California Institute of Technology, Pasadena CA, United States of America; MARE – Marine and Environmental Sciences Centre/ARNET – Aquatic Research Network, Department of Life Sciences, Universidade de Coimbra, Coimbra, Portugal; Departamento de Biologia Animal, Faculdade de Ciências, Universidade de Lisboa, Lisboa, Portugal; Centro de Estatística e Aplicações, Faculdade de Ciências, Universidade de Lisboa, Lisboa, Portugal; Center for Research into Environmental Ecological Modelling, University of St Andrews, St Andrews, Scotland; British Antarctic Survey, Natural Environment Research Council, High Cross, Madingley Road, Cambridge, UK

**Keywords:** Sepiolidae, Cephalopod, Symbiosis, Temperature, Bioluminescence

## Abstract

Under the current climate crisis, marine heatwaves (MHW) are expected to intensify and become more frequent in the future, leading to adverse effects on marine life. Here, we aimed to investigate the impact of environmental warming on the symbiotic relationship between the Hawaiian bobtail squid (*Euprymna scolopes*) and the bioluminescent bacterium *Vibrio fischeri*. We exposed eggs of *E. scolopes* to three different temperatures during the embryogenesis, namely: i) 25 °C (yearly average), ii) 27 °C (average summer), or iii) 30 °C (category IV MHW), followed by a colonisation assay under the same conditions. Decreased hatching success and reduced developmental time were observed across warmer conditions compared to 25 °C. Moreover, exposure to the category IV MHW led to a significant decrease in survival after 48 hours. With increasing temperature, bobtail squids required more bacteria in the surrounding seawater for successful colonisation. When colonised, the regression of the light organ’s appendages was not dependent on temperature, but the opposite was found in non-colonised bobtail squids. Furthermore, the capacity to maintain the symbiosis diminished significantly with temperature. Finally, the capacity for crypt 3 formation in the squid’s light organ, which is crucial for enhancing resilience under stress, also declined with warming conditions. This study emphasises the critical need to study the dynamics of microbial symbiosis under the projected conditions for the ocean of tomorrow.
