## Supplementary Tables for "Climate-driven warming disrupts the symbiosis of bobtail squid *Euprymna scolopes* and the luminous bacterium *Vibrio fischeri*"

### Sheet: Suppl. Table 1
Supplementary Table 1 – Seawater parameters for each treatment.
Temperature, pH, salinity and dissolved oxygen were measured daily and averaged over the whole experimental period. Values for these parameters are shown as mean ± standard deviation.
	25ºC	27ºC	30ºC
Temperature	25.3 ± 0.1	27.2 ± 0.1	29.8 ± 0.2
pH	8.29 ± 0.03	8.29 ± 0.04	8.25 ± 0.08
Salinity	36 ± 1	36 ± 1	36 ± 1
O2 (mg/mL)	7.65 ± 0.26	7.34 ± 0.24	7.01 ± 0.32
O2 (%)	100.0 ± 1.8	98.6 ± 2.2	99.0 ± 2.2

### Sheet: Suppl. Table 2
Supplementary Table 2 – Cut-off values to determine induced regression of the light organ's appendages
Based on non-colonized bobtail squids only, the cut-off value was measured by substracting the standard deviation to the median value of the appendages' length.
Cut-off value was determined for each temperature treatment
	25ºC	27ºC	30ºC
Median appendages' length (µm)	491.2	490.8	373.2
Standard deviation (µm)	41.8	59.5	51.7
Cut-off value for induced regression (µm)	449.4	431.3	321.5

### Sheet: Suppl. Table 3
Supplementary Table 3 – Measurements rules
This table summarises the rules of consideration for all the measurements taken.
Measurement	Rule
Colonisation if	1) Luminescence > 10 RLU in at least one timepoint
	2) CFU per light organ > 100
	3) Bacteria visible in the confocal image
	4) Light organ's appendage < cut-off value
Effective colonisation if	Luminescence > 10 RLU in at least one timepoint
Maintenance of the symbiosis if	1) CFU per light organ > 100
	2) Bacteria visible in the confocal image
	3) Luminescence > 10 RLU at 48 hpi
Light organ's appendages length if	Measurerable on both sides of the light organ
Light organ's appendages area if	Measurerable on both sides of the light organ
Formed crypt 3 space if	Present on at least one side of the light organ

### Sheet: Suppl. Table 4
Supplementary Table 3 – Number of hatched bobtail squids according to the temperature
A. Hatching success
	25ºC	27ºC	30ºC
Total number	172	172	171
Number of hatching	162	147	116
Percentage of hatching (Hatching success, %)	94.2	85.5	67.8
B. Pairwise comparison between each treatment, using the Two-stage test
Significant p-value (< 0.05) are in bold
	25ºC	27ºC
27ºC	< 0.001	-
30ºC	0.025	0.027

### Sheet: Suppl. Table 5
Supplementary Table 5 – Developmental time decreases with temperature
Developmental time is defined as the median number of days until hatching. Values are shown as median ± standard deviation.
	25ºC	27ºC	30ºC
Median developmental time (Hatching time, in days)	20 ± 1	18 ± 1	17 ± 1

### Sheet: Suppl. Table 6
Supplementary Table 6 – Survival rate of bobtail squids according to temperature
Survival analysis performed on animals hatching five hours pre- to three hours post- dusk
A. Survival rate
	25ºC	27ºC	30ºC
Total number	124	120	90
Number of survivors	122	113	44
Percentage of survivors (Survival rate, %)	98.4	94.2	48.9
B. Analysis of deviance table (Type II test) for the Cox proportional hazards model (survival analysis model)
Significant p-value (< 0.05) is in bold and shows that 'temperature' is significant and explains the variation in the survival
	df	χ2	p-value
Temperature	2	59.427	< 0.001
C. Pairwise comparison between each treatment, using the Log-Rank test
The p-value were adjusted using the Bonferroni–Hochberg corrections to avoid type I errors.
Significant p-value (< 0.05) are in bold
	25ºC	27ºC
27ºC	0.081	-
30ºC	< 0.001	< 0.001

### Sheet: Suppl. Table 7
Supplementary Table 7 – Colonisation efficiency and effective colonisation
Bobtail squids were considered colonized if one of the four conditions was met in at least one time point: i) the luminescence readings ≥ 10 relative-light-unit (RLU), ii) the number of cells per light organ ≥ 100 CFU, iii) GFP-labelled bacteria was visible on the confocal images, or iv) the LO appendages’ regression was induced, where the appendage length ≤ cut-off value per treatment. This valu…
The colonisation was considered effective (i.e., the animal is luminescent) when RLU > 10, in at least one of the timepoint abovementioned
A. Analysis of deviance table (Type II test) for the mixed effects model of the colonisation efficiency in function of the treatment and the inoculum size, including also "female" as random factor
Significant p-value (< 0.05) are in bold
There is significance of the combined effect of "Temperature" and "Inoculum", explaining the difference in colonisation efficiency
	χ2	df	p-value
Temperature	9.0637	1	0.003
Inoculum	32.9235	1	< 0.001
Temperature x Inoculum	5.2668	1	0.022
B. Analysis of deviance table (Type II test) for the mixed effects model of the effective colonisation in function of the treatment and the inoculum size, including also "female" as random factor
Significant p-value (< 0.05) are in bold
There is significance of the combined effect of "Temperature" and "Inoculum", explaining the difference in effective colonisation
	χ2	df	p-value
Temperature	18.864	1	< 0.001
Inoculum	23.591	1	< 0.001
Temperature x Inoculum	10.930	1	0.001

### Sheet: Suppl. Table 8
Supplementary Table 8 – Regression of the light organ appendages in response to temperature and colonisation status
A. Analysis of deviance table (Type II test) for the mixed effects model. Analysis of appendages length in function of the treatment and the colonization status, including "female" as random factor.
Significant p-value (< 0.05) are in bold
There is significance of the combined effect of "Temperature" and "Colonisation", explaining the difference in length
	χ2	df	p-value
Temperature	9.1594	1	0.003
Colonisation	149.9623	1	< 0.001
Temperature x Colonisation	10.6391	1	0.001
B. Analysis of deviance table (Type II test) for the mixed effects model. Analysis of appendages area in function of the treatment and the colonization status
We did not add a random factor in this case because the model failed to converge. However, the results were similar to what was found with the appendages length.
Significant p-value (< 0.05) are in bold
There is significance of the combined effect of "Temperature" and "Colonisation", explaining the difference in area
	χ2	df	p-value
Temperature	3.8835	1	0.049
Colonisation	172.8567	1	< 0.001
Temperature x Colonisation	18.3025	1	< 0.001

### Sheet: Suppl. Table 9
Supplementary Table 9 – Percentage of maintained symbiosis, at 48 hours post inoculation
This analysis was based only on bobtail squids that were considered colonized over the course of 48 h.
The loss of symbiont (i.e., non-maintenance of the symbiosis) was considered when the CFU per LO = 0 or there was no bacteria observed under the confocal microscopy.
Nevertheless, animals that did not show any presence of the symbiont but had an RLU > 10, at 48 hpi specifically, was still considered colonised as the animal might have vented the symbiont because of the sampling procedure
A. Proportion of maintained symbiosis
	25ºC	27ºC	30ºC
Total number	78	70	17
Number of animals that maintained the symbionts	73	58	5
Maintenance rate (%)	93.6	82.9	29.4
B. Analysis of deviance table (Type II test) for the mixed effects model of maintenance if the symbiosis in response to temperature, using "female" as random factor.
Significant p-value (< 0.05) are in bold and shows that 'Temperature' is significant and explains the variation in the developmental time
	χ2	df	p-value
Temperature	23.437	1	< 0.001

### Sheet: Suppl. Table 10
Supplementary Table 10 – Proportion of bobtail squid with formed crypt 3, in function of temperature and developmental time
The crypt 3 was considered formed when the crypt space was present in at least one side of the light organ, contrarily to the presence of the duct only (i.e., epithelial invagination without the formation of the crypt per se)
A. Analysis of deviance table (Type II tests) for the mixed effects model of formed crypt 3 in function of temperature treatment and developmental time, using "female" as random factor.
Significant p-value (< 0.05) are in bold)
	χ2	df	p-value
Temperature	16.1115	1	< 0.001
Developmental time	1.3616	1	0.243
Temperature x Developmental time	0.1712	1	0.679
B. Proportion of formed crypt 3
	25ºC	27ºC	30ºC
Total number	30	39	43
Number of formed C3	30	37	20
Percentage of formed C3 (%)	100.0	94.9	46.5
